# Identification and characterization of *Gypsophila paniculata* color morphs in Sleeping Bear Dunes National Lakeshore, MI, USA

**DOI:** 10.1101/201350

**Authors:** Marisa L. Yang, Emma Rice, Hailee Leimbach-Maus, Charlyn G. Partridge

**Affiliations:** Environmental Science Policy, and Management, University of California, Berkeley, 260 Mulford Hall, Berkeley, CA 94720; Annis Water Resources Institute, 740 W. Shoreline Dr., Muskegon, MI 49441

## Abstract

**Background:** *Gypsophila paniculata* (baby’s breath) is an invasive species found throughout much of the northwest United States and western Canada. Recently, plants exhibiting a different color morphology were identified within the coastal dunes along eastern Lake Michigan. The common baby’s breath (*G. paniculata*) typically produces stems that are purple in color (purple morph), while the atypical morph has stems that are green-yellow (green-yellow morph). The purpose of this study was to characterize these newly identified morphs and determine if they are genetically distinct species from the common baby’s breath in order to assess whether alternative management strategies should be employed to control these populations.

**Methods:** We sequenced two chloroplast regions, rbcL and matK, and one nuclear region, ITS2, from the purple morphs and green-yellow morphs collected from Sleeping Bear Dunes National Lakeshore, MI, USA (SBDNL). Sequences were aligned to the reference sequences from other *Gypsophila* species obtained from the Barcode of Life (BOLD) and GenBank databases. We also collected seeds from wild purple morph and wild green-yellow morph plants in SBDNL. We grew the seeds in a common garden setting and characterized the proportion of green-yellow individuals produced from the two color morphs after five-months of growth.

**Results:** Phylogenetic analyses based upon rbcL, matK, and ITS2 regions suggest that the two color morphs are not distinct species and they both belong to *G. paniculata*. Seeds collected from wild green-yellow morphs produced a significantly higher proportion of green-yellow individuals compared to the number produced by seeds collected from wild purple morphs. However, seeds collected from both color morphs produced more purple morphs than green-yellow morphs.

**Discussion:** Based upon these results, we propose that the two color morphs are variants of *G. paniculata*. Given the significant difference in the number of green-yellow morphs produced from the seeds of each morph type, we also suggest that this color difference has some genetic basis. We propose that current management continue to treat the two color morphs in a similar manner in terms of removal to prevent the further spread of this species.
