## Supplementary material for "Identification and characterization of *Gypsophila paniculata* color morphs in Sleeping Bear Dunes National Lakeshore, MI, USA": Gypsophila reference sequences

### Sheet: Sheet1
Species	Accesssion_Number_or_BOLD_Identifier	Gene	Database	Sequence
Gypsophila elegans	BBYUK848-12/MG235914	rbcL	BOLD/GenBank	AGTGTTGGATTTAAAGCTGGTGTTAAAGATTACAAATTGACGTATTATACTCCGGAGTATGAAACCCTGGATACTGATATCTTGGCAGCATTCCGAGTAACTCCTCAACCTGGAGTTCCACCCGAAGAAGCTGGGGCCGCCGTAGCCGCCGAATCTTCTACTGGTACATGGACAACTGTATGGACCGACGGACTTACCAGTCTTGATCGTTACAAAGGACGTTGCTACCACATCGAGCCCGTTGCTGGAGAAGAAAATCAATATATTTGTTATGTAGCTTACCCCTTAGACCTGTTTGAGGAAGGCTCTGTTACTAACATGTTTACTTCCATTGTGGGTAATGTATTTGGGTTCAAAGCCTTGCGTGCTCTACGTTTGGAGGATTTGCGAATCCCTGTT…
Gypsophila elegans	BBYUK849-12/MG246110	rbcL	BOLD/GenBank	AGTGTTGGATTTAAAGCTGGTGTTAAAGATTACAAATTGACGTATTATACTCCGGAGTATGAAACCCTGGATACTGATATCTTGGCAGCATTCCGAGTAACTCCTCAACCTGGAGTTCCACCCGAAGAAGCTGGGGCCGCCGTAGCCGCCGAATCTTCTACTGGTACATGGACAACTGTATGGACCGACGGACTTACCAGTCTTGATCGTTACAAAGGACGTTGCTACCACATCGAGCCCGTTGCTGGAGAAGAAAATCAATATATTTGTTATGTAGCTTACCCCTTAGACCTGTTTGAGGAAGGCTCTGTTACTAACATGTTTACTTCCATTGTGGGTAATGTATTTGGGTTCAAAGCCTTGCGTGCTCTACGTTTGGAGGATTTGCGAATCCCTGTT…
Gypsophila paniculata	BBYUK847-12/MG247978	rbcL	BOLD/GenBank	AGTGTTGGATTTAAAGCTGGTGTTAAAGATTACAAATTGACGTATTATACTCCGGAGTATGAAACCCTGGATACTGATATCTTGGCAGCATTCCGAGTAACTCCTCAACCTGGAGTTCCACCCGAAGAAGCTGGGGCCGCCGTGGCCGCCGAATCTTCTACTGGTACATGGACAACTGTATGGACCGACGGACTTACGAGTCTTGATCGTTACAAAGGACGTTGCTACCACATCGAGCCCGTTGCTGGAGAAGAAAATCAATATATTTGTTATGTAGCTTACCCCTTAGACCTGTTTGAGGAAGGCTCTGTTACTAACATGTTTACTTCCATTGTGGGTAATGTATTTGGATTCAAAGCCTTGCGTGCTCTACGTTTGGAAGATTTGCGAATCCCTGTT…
Gypsophila paniculata	SDH831-14	rbcL	BOLD	AGTGTTGGATTTAAAGCTGGTGTTAAAGATTACAAATTGACGTATTATACTCCGGAGTATGAAACCCTGGATACTGATATCTTGGCAGCATTCCGAGTAACTCCTCAACCTGGAGTTCCACCCGAAGAAGCTGGGGCCGCCGTAGCCGCCGAATCTTCTACTGGTACATGGACAACTGTATGGACCGACGGACTTACCAGTCTTGATCGTTACAAAGGACGTTGCTACCACATCGAGCCCGTTGCTGGAGAAGAAAATCAATATATTTGTTATGTAGCTTACCCCTTAGACCTGTTTGAGGAAGGCTCTGTTACTAACATGTTTACTTCCATTGTGGGTAATGTATTTGGGTTCAAAGCCTTGCGTGCTCTACGTTTGGAGGATTTGCGAATCCCTGTT…
Gypsophila scorzonerifolia	MKTRT712-12/MG247529	rbcL	BOLD/GenBank	AGTGTTGGATTTAAAGCTGGTGTTAAAGATTACAAATTGACGTATTATACTCCGGAGTATGAAACCCTGGATACTGATATCTTGGCAGCATTCCGAGTAACTCCTCAACCTGGAGTTCCACCCGAAGAAGCTGGGGCCGCCGTGGCCGCCGAATCTTCTACTGGTACATGGACAACTGTATGGACCGACGGACTTACGAGTCTTGATCGTTACAAAGGACGTTGCTACCACATCGAGCCCGTTGCTGGAGAAGAAAATCAATATATTTGTTATGTAGCTTACCCCTTAGACCTGTTTGAGGAAGGCTCTGTTACTAACATGTTTACTTCCATTGTGGGTAATGTATTTGGATTCAAAGCCTTGCGTGCTCTACGTTTGGAAGATTTGCGAATCCCTGTT…
Gypsophila scorzonerifolia	MKTRT713-12/MG247547	rbcL	BOLD/GenBank	AGTGTTGGATTTAAAGCTGGTGTTAAAGATTACAAATTGACGTATTATACTCCGGAGTATGAAACCCTGGATACTGATATCTTGGCAGCATTCCGAGTAACTCCTCAACCTGGAGTTCCACCCGAAGAAGCTGGGGCCGCCGTGGCCGCCGAATCTTCTACTGGTACATGGACAACTGTATGGACCGACGGACTTACGAGTCTTGATCGTTACAAAGGACGTTGCTACCACATCGAGCCCGTTGCTGGAGAAGAAAATCAATATATTTGTTATGTAGCTTACCCCTTAGACCTGTTTGAGGAAGGCTCTGTTACTAACATGTTTACTTCCATTGTGGGTAATGTATTTGGATTCAAAGCCTTGCGTGCTCTACGTTTGGAAGATTTGCGAATCCCTGTT…
Gypsophila scorzonerifolia	MKTRT714-12/MG249020	rbcL	BOLD/GenBank	AGTGTTGGATTTAAAGCTGGTGTTAAAGATTACAAATTGACGTATTATACTCCGGAGTATGAAACCCTGGATACTGATATCTTGGCAGCATTCCGAGTAACTCCTCAACCTGGAGTTCCACCCGAAGAAGCTGGGGCCGCCGTGGCCGCCGAATCTTCTACTGGTACATGGACAACTGTATGGACCGACGGACTTACGAGTCTTGATCGTTACAAAGGACGTTGCTACCACATCGAGCCCGTTGCTGGAGAAGAAAATCAATATATTTGTTATGTAGCTTACCCCTTAGACCTGTTTGAGGAAGGCTCTGTTACTAACATGTTTACTTCCATTGTGGGTAATGTATTTGGATTCAAAGCCTTGCGTGCTCTACGTTTGGAAGATTTGCGAATCCCTGTT…
Gypsophila fastigiata	FBPL260-12	rbcL	BOLD	AGTGTTGGATTTAAAGCTGGTGTTAAAGATTACAAATTGACGTATTATACTCCGGAGTATGAAACCCTGGATACTGATATCTTGGCAGCATTCCGAGTAACTCCTCAACCTGGAGTTCCACCCGAAGAAGCTGGGGCCGCCGTGGCCGCCGAATCTTCTACTGGTACATGGACAACTGTATGGACCGACGGACTTACCAGTCTTGATCGTTACAAAGGACGTTGCTACCACATCGAGCCCGTTGCTGGAGAAGAAAATCAATATATTTGTTATGTAGCTTACCCCTTAGACCTGTTTGAGGAAGGCTCTGTTACTAACATGTTTACTTCCATTGTGGGTAATGTATTTGGATTCAAAGCCTTGCGTGCTCTACGTTTGGAGGATTTGCGAATCCCTGTT…
Gypsophila fastigiata	FBPL262-12	rbcL	BOLD	AGTGTTGGATTTAAAGCTGGTGTTAAAGATTACAAATTGACGTATTATACTCCGGAGTATGAAACCCTGGATACTGATATCTTGGCAGCATTCCGAGTAACTCCTCAACCTGGAGTTCCACCCGAAGAAGCTGGGGCCGCCGTGGCCGCCGAATCTTCTACTGGTACATGGACAACTGTATGGACCGACGGACTTACCAGTCTTGATCGTTACAAAGGACGTTGCTACCACATCGAGCCCGTTGCTGGAGAAGAAAATCAATATATTTGTTATGTAGCTTACCCCTTAGACCTGTTTGAGGAAGGCTCTGTTACTAACATGTTTACTTCCATTGTGGGTAATGTATTTGGATTCAAAGCCTTGCGTGCTCTACGTTTGGAGGATTTGCGAATCCCTGTT…
Gypsophila perfoliata	KX158398.1	rbcL	GenBank	TTGACGTATTATACTCCGGAGTATGAAACCCTGGATACTGATATCTTGGCAGCATTCCGAGTAACTCCTCAACCTGGAGTTCCACCCGAAGAAGCTGGGGCCGCCGTAGCCGCCGAATCTTCTACTGGTACATGGACAACTGTATGGACCGACGGACTTACCAGTCTTGATCGTTACAAAGGACGTTGCTACCACATCGAGCCTGTTGCTGGAGAAGAAAATCAATATATTTGTTATGTAGCTTACCCCTTAGACCTGTTTGAGGAAGGCTCTGTTACTAACATGTTTACTTCCATTGTGGGTAATGTATTTGGGTTCAAAGCCTTGCGTGCTCTACGTTTGGAGGATTTGCGAATCCCTGTTGCTTATATAAAAACTTTCCTAGGCCCGCCTCACGGT…
Gypsophila muralis	HIMS1194-12/MG248051	rbcL	BOLD/GenBank	AGTGTTGGATTTAAAGCTGGTGTTAAAGATTACAAATTGACGTATTATACTCCTGAGTATGAAACCCTGGATACTGATATCTTGGCAGCATTCCGAGTAAGTCCTCAACCTGGAGTTCCACCCGAAGAAGCTGGGGCCGCAGTAGCCGCCGAATCTTCTACTGGTACATGGACAACTGTATGGACTGACGGACTTACCAGTCTTGATCGTTACAAAGGACGTTGCTACCACATCGAGCCCGTTGCTGGAGAAGAAAATCAATATATTTGTTATGTAGCTTACCCCTTAGACCTTTTTGAGGAAGGCTCTGTTACTAACATGTTTACTTCCATTGTGGGTAATGTATTTGGGTTCAAAGCCTTGCGTGCTCTACGTTTGGAGGATTTGCGAATCCCTGTT…
Gypsophila muralis	FBPL264-12	rbcL	BOLD	AGTGTTGGATTTAAAGCTGGTGTTAAAGATTACAAATTGACGTATTATACTCCTGAGTATGAAACCCTGGATACTGATATCTTGGCAGCATTCCGAGTAAGTCCTCAACCTGGAGTTCCACCCGAAGAAGCTGGGGCCGCAGTAGCCGCCGAATCTTCTACTGGTACATGGACAACTGTATGGACTGACGGACTTACCAGTCTTGATCGTTACAAAGGACGTTGCTACCACATCGAGCCCGTTGCTGGAGAAGAAAATCAATATATTTGTTATGTAGCTTACCCCTTAGACCTTTTTGAGGAAGGCTCTGTTACTAACATGTTTACTTCCATTGTGGGTAATGTATTTGGGTTCAAAGCCTTGCGTGCTCTACGTTTGGAGGATTTGCGAATCCCTGTT…
Gypsophila elegans	GBVF001-11/AY936327.1	MatK	GenBank	CGGTACTGGGTGAAAGATGCCTCGTCTTTGCATTTATTACGATTCTTTCTTTATGAGNATCATAATTGGAATAGTCTTTTTATTCCAAAAAAATCCATTTCTATTTTTCTAAAAAGGAATCAAAGATTATTCTTGTTCTTATATAATTTCCAGGTATGTGAATATGACTCCATTTTATTTTTTCTTTGCAACCAATCCTCTCATTTACGATCAACATCTTATAGAGTGTTTCTTGAACGCATTTATTTCTACGTAAAATTAGAATATTTAGTGAAACTTTTTTATAAAGATTTTGGCGTTATCTTATGGCTTTTCAAAGACCCTTCCCCGCATTCTGTTAGGTATAAAGGCAAATCTATTCTAGCCTCAAAAGGGATGTCCTTTTTGATGTATAAATGG…
Gypsophila elegans	JN589277.1	MatK	GenBank	GAAGACAAATTCTTACATTTAAATTATGTGTTAGATATATTAATCCCTTACCCCACCCATCTAGAAATCTTAGTTCAAACACTTCGGTACTGGGTGAAAGATGCCTCGTCTTTGCATTTATTACGATTCTTTCTTTATGAGTATCATAATTGGAATAGTCTTTTTATTCCAAAAAAATCCATTTCTATTTTTCTAAAAAGGACTCAAAGATTATTCTTGTTCTTATATAATTTCCAGGTATGTGAATATGACTCCATTTTATTTTTTCTTTGCAACCAATCCTCTCATTTACGATCAACATCTTATAGAGTGTTTCTTGAACGCATTTATTTCTACGTAAAATTAGAATATTTAGTGAAACTTTTTTATAAAGATTTTGGCGTTATCTTATGGCTTTTC…
Gypsophila paniculata	JN589231.1	matK	GenBank	GAAGACAAATTCTTACATTTAAATTATGTGTTAGATATATTAATTCCTTACCCCACCCATCTGGAAATCTTAGTTCAAACACTTCGGTATTGGGTGAAAGATGCCTCGTCTTTGCATTTATTACGATTCTTTCTTTATGAGTATCATAATTGGAATAGTCTTTTTATTCCAAAAAAATCCATTTCTATTTTTCTAAAAAGGAATCAAAGATTATTCTTGTTCTTATATAATTTCCAGGTATGTGAATATGAATCCATTTTCTTTTTTCTTTGCAACCAATCCTCTCATTTACGATCAACATCTTATAGAGTGTTTCTTGAACGCATTTATTTCTACGTAAAATTAGAATATTTAGTTAAACTTTTTTATAAAGATTTTGGCGTTATCTTATGGCTTTTC…
Gypsophila scorzonerifolia	JN589195.1	matK	GenBank	GAAGACAAATTCTTACATTTAAATTATGTGTTAGATATATTAATTCCTTACCCCACCCATCTGGAAATCTTAGTTCAAACACTTCGGTATTGGGTGAAAGATGCCTCGTCTTTGCATTTATTACGATTCTTTCTTTATGAGTATCATAATTGGAATAGTCTTTTTATTCCAAAAAAATCCATTTCTATTTTTCTAAAAAGGAATCAAAGATTATTCTTGTTCTTATATAATTTCCAGGTATGTGAATATGAATCCATTTTCTTTTTTCTTTGCAACCAATCCTCTCATTTACGATCAACATCTTATAGAGTGTTTCTTGAACGCATTTATTTCTACGTAAAATTAGAATATTTAGTTAAACTTTTTTATAAAGATTTTGGCGTTATCTTATGGCTTTTC…
Gypsophila fastigiata	FBPL260-12	matK	BOLD	ACACTTCGGTATTGGGTGAAAGATGCCTCGTCTTTGCATTTATTACGATTCTTTCTTTATGAGTATCATAAT------TGGAATAGTCTTTTTATTCCAAAAAAA---------TCCATTTCT---ATTTTTCTAAAAAGGAATCAAAGATTATTCTTGTTCTTATATAATTTCCAGGTATGTGAATATGAATCCATTTTCTTTTTTCTTTGCAACCAATCCTCTCATTTACGATCAACATCTTATAGAGTGTTTCTTGAACGCATTTATTTCTACGTAAAATTAGAATAT---------------------------TTAGTTAAACTTTTT------TATAAAGATTTT------GGCGTTATCTTATGGCTTTTCAAAGACCCTTCCCCGCATTCT…
Gypsophila fastigiata	FBPL261-12	matK	BOLD	ACACTTCGGTATTGGGTGAAAGATGCCTCGTCTTTGCATTTATTACGATTCTTTCTTTATGAGTATCATAAT------TGGAATAGTCTTTTTATTCCAAAAAAA---------TCCATTTCT---ATTTTTCTAAAAAGGAATCAAAGATTATTCTTGTTCTTATATAATTTCCAGGTATGTGAATATGAATCCATTTTCTTTTTTCTTTGCAACCAATCCTCTCATTTACGATCAACATCTTATAGAGTGTTTCTTGAACGCATTTATTTCTACGTAAAATTAGAATAT---------------------------TTAGTTAAACTTTTT------TATAAAGATTTT------GGCGTTATCTTATGGCTTTTCAAAGACCCTTCCCCGCATTCT…
Gypsophila fastigiata	FBPL262-12	matK	BOLD	ACACTTCGGTATTGGGTGAAAGATGCCTCGTCTTTGCATTTATTACGATTCTTTCTTTATGAGTATCATAAT------TGGAATAGTCTTTTTATTCCAAAAAAA---------TCCATTTCT---ATTTTTCTAAAAAGGAATCAAAGATTATTCTTGTTCTTATATAATTTCCAGGTATGTGAATATGAATCCATTTTCTTTTTTCTTTGCAACCAATCCTCTCATTTACGATCAACATCTTATAGAGTGTTTCTTGAACGCATTTATTTCTACGTAAAATTAGAATAT---------------------------TTAGTTAAACTTTTT------TATAAAGATTTT------GGCGTTATCTTATGGCTTTTCAAAGACCCTTCCCCGCATTCT…
Gypsophila perfoliata	KX158361.1	matK	GenBank	TTATGTGTTAGATATATTAATCCCTTACCCCACCCATTTAGAAATCTTAGTTCAAACACTTCGGTACTGGGTGAAAGATGCCTCGTCTTTGCATTTATTACGATTCTTTCTTTATGAGTATCATAATTGGAATAGTCTTTTTATTCCAAAAAAATCCATTTCTATTTTTCTAAAAAGGAATCAAAGATTATTCTTGTTCTTATATAATTTCCAGGTATGTGAATATGAATCCATTTTCTTTTTTCTTTGCAACCAATCCTCTCATTTACGATCAACATCTTATAGAGTGTTTCTTGAACGCATTTATTTCTACGTAAAATTAGAATATTTAGTTAAACTTTTTTATAAAGATTTTGGCGTTATCTTATGGCTTTTCAAAGACCCTTCCCCGCATTCTGT…
Gypsophila muralis	FBPL263-12	matK	BOLD	ACACTTCGGTACTGGGTGAAAGATGCTTCGTCTTTGCATTTATTACGATTCTTTCTTTATGAGTATCATAAT------TGGAATAGTCTTTTTATTTTAAAAAAA---------TCCATTTCT---ATTTTTCTAAAAAGAAATCAAAGATTATTATTGTTCTTATATAATTTCCATATATGTGAATACGAATCCATTTTGGTTTTTCTTTGCAACCAATCCTCTCATTTACGATCAACATCTTATAGAGTGTTTCTTGAACGCATTTATTTCTACGTAAAATTTGACTAT---------------------------TTAGTCAAACTTTTT------TATAAGGATTTT------GGTGTTATCTTATGGCTTTTCAAGGACCCTTCCCCGCATTCT…
Gypsophila muralis	FBPL264-12	matK	BOLD	ACACTTCGGTACTGGGTGAAAGATGCTTCGTCTTTGCATTTATTACGATTCTTTCTTTATGAGTATCATAAT------TGGAATAGTCTTTTTATTTTAAAAAAA---------TCCATTTCT---ATTTTTCTAAAAAGAAATCAAAGATTATTATTGTTCTTATATAATTTCCATATATGTGAATACGAATCCATTTTGGTTTTTCTTTGCAACCAATCCTCTCATTTACGATCAACATCTTATAGAGTGTTTCTTGAACGCATTTATTTCTACGTAAAATTTGACTAT---------------------------TTAGTCAAACTTTTT------TATAAGGATTTT------GGTGTTATCTTATGGCTTTTCAAGGACCCTTCCCCGCATTCT…
Gypsophila muralis	FBPL265-12	matK	BOLD	ACACTTCGGTACTGGGTGAAAGATGCTTCGTCTTTGCATTTATTACGATTCTTTCTTTATGAGTATCATAAT------TGGAATAGTCTTTTTATTTTAAAAAAA---------TCCATTTCT---ATTTTTCTAAAAAGAAATCAAAGATTATTATTGTTCTTATATAATTTCCATATATGTGAATACGAATCCATTTTGGTTTTTCTTTGCAACCAATCCTCTCATTTACGATCAACATCTTATAGAGTGTTTCTTGAACGCATTTATTTCTACGTAAAATTTGACTAT---------------------------TTAGTCAAACTTTTT------TATAAGGATTTT------GGTGTTATCTTATGGCTTTTCAAGGACCCTTCCCCGCATTCT…
Gypsophila repens	GBVF003-11/AY936326	matK	BOLD/GenBank	CAAACACTTCGGTATTGGGTGAAAGATGCCTCGTCTTTGCATTTATTACNATTCTTTCTTTATGAGTATCATAATTGGAATNGTCTTTTTATTCCAAAAAAATCCATTTCTATTTTTCTAAAAAGGAATCAAAGATTATTCTTGTTCTTATATAATTTCCAGGTATGTGAATATGAATCCCTTTTCTTTTTTCTTTGCAACCAATCCTCTCATTTACGATCAACATCTTATAGAGTGTTTCTTGAACGCATTTATTTCTACGTAAAATTAGAATATTTAGTTAAACTTTTTTATAAAGATTTTGGCGTTATCTTATGGCTTTTCAAAGACCCTTCCCCGCATTCTGTTAGGTATAAAGGCAAATCTATTCTAGCCTCAAAAGGGATGTCCTTTTTGATG…
Gypsophila altissima	GBVE5000-11/AY042597	matK	BOLD/GenBank	ATGTGTTAGATATATTAATTCCTTACCCCACCCATCTGGAAATCTTAGTTCAAACACTTCGGTATTGGGTGAAAGATGCCTCGTCTTTGCATTTATTACGATTCTTTCTTTATGAGTATCATAATTGGAATAGTCTTTTTATTCCAAAAAAATCCATTTCTATTTTTTTAAAAAGGAATCAAAGATTATTCTTGTTCTTATATAATTTCCAGGTATGTGAATATGAATCCATTTTCTTTTTTCTTTGCAACCAATCCTCTCATTTACGATCAACATCTTATAGAGTGTTTCTTGAACGCATTTATTTCTACGTAAAATTAGAATATTTAGTTAAACTTTTTTATAAAGATTTTGGCGTTATCTTATGGCTTTTCAAAGACTCTTCCCCGCATTCTGTTA…
Gypsophila elegans	AY936273.1	ITS2	GenBank	CCAATCTTTGGCTAGGGGCATAACGTGGTACCTTGTGTGCCATCGTGTCCTTTGCCTAAGCAAGGGAGCGCTCACTTGTGGGGTGCTTCCTTGCTACATAAACGAACCCCGGCGCTAGAAGCGTCAAGGAACATGAACTTAATGTGAGTAACCAATCCTTGCTCGGTTAGCCGTGCGTGGGGAGGTGCCATGTCTAAATAACAATAAACGACTCTCGGCAACGGATATCTCGGGAACGCAAGTTGCGCCCGAAGCCTATGGTTGAGGGCACGTCTGCCTGGGCGTCACGCATCGCGTCTCCCCCACACCGCCAAGAGCGGAGTGGAAGGAAGATGGCTTCCCGTGCCTCACTAGGTGCGGTTGGCCTAAAATTGGAGCNCGCGGCACTAAGCTATCGCG…
Gypsophila elegans	L78090.1	ITS2	GenBank	TCATTGTCGAAACCTGCACAGCAGAACGACCCGTGAACGTGTTTACCAATCTTTGGCTAGGGGCATAACGTGGTANCCTTGTGTGCCATCGTGTCCTNTGCCTAAGCAAGGGAGCGCTCACTTGTGGGGTGCTTCCTTGCTACATAAACGAACCCCGGCGCTAGAAGCGTCAAGGAACATGAACTTAATGTGAGTAACCAATCCTTGCTCGGTTAGCCGTGCGTGGGGAGGTGCCATGTCTAAATAACAATAAACGACTCTCGGCAACGGATATCTCGGCTCTCGCATCGATGAAGAACGTAGCGAAATGCGATACTTGGTGTGAATTGCAGAATCCCGTGAACCATCGAGTTTTTGAACGCAAGTTGCGCCCGAAGCCTATGGTTGAGGGCACGTCTG…
Gypsophila elegans	BBYUK848-12/MG235914	ITS2	BOLD/GenBank	TGCAGAATCCCGTGAACCATCGAGTTTTTGAACGCAAGTTGCGCCCGAAGCCTATGGTTGAGGGCACGTCTGCCTGGGCGTCACGCATCGCGTCTCCCCCACACCGCCAAGAGCGGAGTGGAAGGAAGATGGCTTCCCGTGCCTCACTAGGTGCGGTTGGCCTAAAATTGGAGCCCGCGGCACTAAGCTATCGCGGCGATAGGTGGTGAACAAGGCCAAGGCCGTGCAAACAACCCGCCGCGAATCTTTATGTCTTTGGAGCTCGTTGGACCCTTTGACGTTGCCTATGGTGACTCAAACCAATGCGACCCCAGGTCAGGCGGGGCTACCCGCTGAATTTAAGCATATCAATAAGCGGAGGAAAAGAAACTTACAAGGATTCCCCTAGTAACGGCGAGC…
Gypsophila elegans	BBYUK849-12/MG234739	ITS2	BOLD/GenBank	GCAGAATCCCGTGAACCATCGAGTTTTTGAACGCAAGTTGCGCCCGAAGCCTATGGTTGAGGGCACGTCTGCCTGGGCGTCACGCATCGCGTCTCCCCCACACCGCCAAGAGCGGAGTGGAAGGAAGATGGCTTCCCGTGCCTCACTAGGTGCGGTTGGCCTAAAATTGGAGCCCGCGGCACTAAGCTATCGCGGCGATAGGTGGTGAACAAGGCCAAGGCCGTGCAAACAACCCGCCGCGAATCTTTATGTCTTTGGAGCTCGTTGGACCCTTTGACGTTGCCTATGGTGACTCAAACCAATGCGACCCCAGGTCAGGCGGGGCTACCCGCTGAATTTAAGCATATCAATAAGCGGAGGAAAAGAAACTTACAAGGATTCCCCTAGTAACGGCGAGCG…
Gypsophila elegans	ITSAP4782-14/L78090	ITS2	BOLD/GenBank	ATCGCGTCTCCCCCACACCGCCAAGAGCGGAGTGGAAGGAAGATGGCTTCCCGTGCCTCACTAGGTGCGGTTGGCCTAAAATTGGAGCCCGCGGCACTAAGCTATCGCGGCGATAGGTGGTGAACAAGGCCAAGGCCGTGCAAACAACCCGCCGCGAATCTTTATGTCTTTGGAGCTCGNTGGACCCTTTGACGTTGCCTATGGTGACTCAAACCAAT
Gypsophila paniculata	BBYUK847-12/MG236238	ITS2	GenBank	TGCAGAATCCCGTGAACCATCGAGTCTTTGAACGCAAGTTGCGCCCGAAGCCTCGGCTGAGGGCACGTCTGCCTGGGCGTCACGCATCGCGTCTCCCCCAAACCGCCAAGGCGGAGGGGAAGGAAGGTGGCTTCCCGTGCCTCACCAGGCGCGGTTGGCCTAAAATTGGAGCCCGCGGCACTTAGCTCTTGCGGCGATAGGTGGTGAACAAGGCCTAGGCCGTGCAAACAACCCGCCGCGAAGCTCTATGCAGCGTGCGCTCGTATGACCCTTTCAAGTTGCCCTTGGTAACTTAAAACCTTTGCGACCCCAGGTCAGGCGGGGCTACCCGCTGAATTTAAGCATATCAATAAGCGGAGGAAAAGAAACTTACAAGGATTCCCCTAGTAACGGCGAGCG…
Gypsophila scorzonerifolia	MKTRT712-12/MG235887	ITS2	BOLD/GenBank	TGCAGAATCCCGTGAACCATCGAGTCTTTGAACGCAAGTTGCGCCCGAAGCCTCGGCTAAGGGCACGTCTGCCTGGGCGTCACGCATCGCGTCTCCCCCAAACCGCCAAGGCGGAGGGGAAGGAAGATGGCTTCCCGTGCCTCACCCGGCGCGGTTGGCCTAAATTTGGAGCCCGCGGCACTTAGCTCTCGCGGCGATAGGTGGTGAACAAGGCCTTGGCCGTGCAAACAACCCGCTGCGATGCTCTATGTCACGTGCGCTCGTCGGACCCTTTGAAGTTGCCCTTGGTGACTTAAAACCTTTGCGACCCCAGGTCAGGCGGGGCCACCCGCTGAATTTAA----------------------------------------------------------…
Gypsophila scorzonerifolia	MKTRT714-12/MG237087	ITS2	BOLD/GenBank	TGCAGAATCCCGTGAACCATCGAGTCTTTGAACGCAAGTTGCGCCCGAAGCCTCGGCTAAGGGCACGTCTGCCTGGGCGTCACGCATCGCGTCTCCCCCAAACCGCCAAGGCGGAGGGGAAGGAAGATGGCTTCCCGTGCCTCACCCGGCGCGGTTGGCCTAAATTTGGAGCCCGCGGCACTTAGCTCTCGCGGCGATAGGTGGTGAACAAGGCCTTGGCCGTGCAAACAACCCGCTGCGATGCTCTATGTCACGTGCGCTCGTCGGACCCTTTGAAGTTGCCCTTGGTGACTTAAAACCTTTGCGACCCCAGGTCAGGCGGGGCCACCCGCTGAATTTAA----------------------------------------------------------…
Gypsophila perfoliata	MF401114.1	ITS2	GenBank	TCGAAACCTGCCCAGCAGAACGACCCGTGAACGTGTTTACGAAAAGCGGGCTTGGGGTGCATTGTGCCCTTCGCCCGAGCCGGGGAGCGCTTCCTTGTGGGGTGCTTCCCAGCAACATAAACGAACCCCGGCGCGAAAAGCGTCAAGGAACATGAACTCAATGTGCGCGCCTTGTCCTTGCTCGGTTAGCCGTGCGGGGCGAGGAGCCATGTCTTAATAACAATAAACGACTCTCGGCAACGGATATCTCGGCTCTCGCATCGATGAAGAACGTAGCGAAATGCGATACTTGGTGTGAATTGCAGAATCCCGTGAACCATCGAGTCTTTGAACGCAAGTTGCGCCCGAAGCCTCGGCTGAGGGCACGTCTGCCTGGGCGTCACGCATCGCGTCTCCCCC…
Gypsophila repens	ITSAP3505-14/KF737521	ITS2	BOLD/GenBank	ATCGCGTCTYCCCCAAACCGCCAAGGCGGAGGGGAAGGAAGATGGCTTCCCGTGCCTCACCCGGCGCGGTTGGCCTAAATTTGGAGCCCGCGGCACTTAGCTCTCGCGGCGATAGGTGGTGAACAAGGCCTTGGCCGTGCAAACAACCCGTTGCGAAGCTCTATGTCACGTGCGCTCGTCGGACCCTTTGAAGTTGCCTT
Gypsophila acutifolia	MF401100.1	ITS2	GenBank	TCGAAACCTGCCCAGCAGAACGACCCGTGAACGTGTTTACGAACAACGGGCTAGGGGTGCTTTGTGCCCCTCGCTCGAGCNGGGGAGCGCTCACTGGTGGGGTGCTTCCCAGCTACATAAACGAACCCCGGCGCGAAAAGCGTCAAGGAACATGAACTCAATGTGAGCGCCTTGTCCCTGTTCGGTAAGCCGTGCGGGGGGAGGTGCCATGTCTTTATAACAATAAACGACTCTCGGCAACGGATATCTCGGCTCTCGCATCGATGAAGAACGTAGCGAAATGCGATACTTGGTGTGAATTGCANAATCCCGTGAACCATCGAGTCTTTGAACGCAAGTTGCGCCCGAAGCCTCGGCTAAGGGCACGTCTGCCTGGGCGTCACGCATCGCGTCTCCCCC…
